# Improved genome assembly of double haploid *Prunus persica* siblings ‘Lovell 2D’ and ‘Lovell 5D’ and the peach NLRome

**DOI:** 10.1101/2025.06.03.657495

**Authors:** Christopher Gottschalk, Jordan R. Brock, Ben N. Mansfeld, Dorrie Main, Sook Jung, Ping Zheng, Cheryl Vann, Mark Demuth, Dennis Bennett, Zongrang Liu, Chris Dardick

**Affiliations:** USDA-ARS Appalachian Fruit Research Station, 2217 Wiltshire Rd., Kearneysville, WV, 25430; Washington University in St. Louis, 1 Brookings Dr., St. Louis, Missouri, 63130; Washington State University, 255 E Main St, Pullman, WA 99163

## Abstract

*Prunus persica* (peach) has long served as a model fruit tree for studying phenological events. It has a relatively small genome and exhibits tremendous plasticity in climate tolerances due to the high variation of chill requirements, bloom times, and fruit ripening times. The peach variety ‘Lovell 2D’ was used to generate one of the first high-quality genome assemblies for a tree species, using Sanger sequencing of genetic-map ordered BAC clones. A key to the high quality of this early assembly was the use of a doubled haploid variety, which eliminates the challenges posed by mixed haplotypes. Here, we re-sequenced and assembled the ‘Lovell 2D’ genome along with a doubled haploid sibling ‘Lovell 5D’ using 3rd generation technologies. The resulting genomes were significantly more contiguous than the current ‘Lovell 2D’ reference genome (ver2.0 updated in 2017) and are closer to the estimated total genome size for peach (265Mb). In addition, new gene, transposable element (TE), and Nucleotide-binding domain and Leucine-rich repeat receptor (NLR) annotations were performed to enhance the integrity and utility of the genome. These updated peach doubled-haploid reference assemblies will provide the research community with an improved reference genome for genomics-guided studies and breeding efforts.
