## Supplementary material for "Improved genome assembly of double haploid *Prunus persica* siblings ‘Lovell 2D’ and ‘Lovell 5D’ and the peach NLRome": Table 1

### Sheet: Sheet1
Table 1. Genome assembly statistics for the 'Lovell 5D' and 'Lovell 2D' genomes.
Assembly	Primary Contig 'Lovell 2D'	Scaffolded 'Lovell 2D'	Chromosome-only 'Lovell 2D'	Primary Contig 'Lovell 5D'	Scaffolded 'Lovell 5D'	Chromosome-only 'Lovell 5D'	Reference Scaffolded 'Lovell 2D'
Version	3	3	3	1	1	1	2.0.a1
Assembler	Verkko	Verkko	Verkko	HiFiasm	HiFiasm	HiFiasm	Arachne
Number of Contigs	969	969	65	400	400	193	2525
Number of Scaffolds		904	8		193	8	191
Total Length	267589852	267596352	236159615	257757688	257778388	246657795	227411381
Contigs >1 M nt	17	8	8	16	8	8	8
Contig N50	16505057	16505057	16505057	23125875	23125875	23125875	255400
Scaffold N50	-	28261597	28261597	-	29122444	29122444	27368013
L50	6	4	4	5	4	4	4
% BUSCO	-	0.991	0.991	-	0.99	0.99	0.99
Complete single copy BUSCO	-	0.971	0.971	-	0.906	0.906	0.971
Complete duplicate BUSCO	-	0.02	0.02	-	0.086	0.086	0.019
Fragmented BUSCO	-	0.004	0.004	-	0.004	0.004	0.004
Missing BUSCO	-	0.006	0.006	-	0.005	0.005	0.006
LAI	-	27.46	-	-	26.65	-	21.5
