## Supplementary material for "Improved genome assembly of double haploid *Prunus persica* siblings ‘Lovell 2D’ and ‘Lovell 5D’ and the peach NLRome": Table 2

### Sheet: Sheet1
Table 2. Genome annotation statistics for the 'Lovell 2D', 'Lovell 5D' genomes, and the reference 'Lovell 2D'.
Assembly		Lovell 2D' v3.0	Lovell 5D' v1.0	Reference 'Lovell 2D' v.2.0.a1
Intergenic
	LTR - Copia	0.0542	0.0591	0.086
	LTR - Ty3/Gypsy	0.071	0.0759	0.0997
	LTR - Unknown	0.0419	0.0464	0.01
	TIR - CACTA	0.0227	0.0246
	TIR - Mutator	0.0615	0.0629
	TIR - PIF Harbinger	0.0179	0.0193
	TIR - Tc1 Mariner	0.0023	0.0027
	TIR - hat	0.0134	0.0151
	Undefined TIR			0.0905
	LINE	0.007	0.0076	0.0063
	LINE - unknown	0.0002	0.0002
	Unknown Retroelements			0.0035
	Helitron	0.0152	0.0165	0.0024
	Unknown Repeats			0.0754
	Total %	0.3075	0.3303	0.3714
	Total bp	82291331	85142280	84410000
Genic
	Protein Coding	26834	26764	26873
	Average Exon per mRNA	5.3	5.1	5.2
	tRNA	702	743	474
	rRNA	2299	2414	-
	miRNA	278	287	-
	snoRNA	210	217	-
	Total ncRNA	3826	4050	769
	R-gene
	% BUSCO	0.97	0.984	0.991
	Complete single copy BUSCO	0.948	0.926	0.969
	Complete duplicate BUSCO	0.022	0.058	0.022
	Fragmented BUSCO	0.018	0.009	0.006
	Missing BUSCO	0.012	0.007	0.004
