## Supplementary material for "Improved genome assembly of double haploid *Prunus persica* siblings ‘Lovell 2D’ and ‘Lovell 5D’ and the peach NLRome": Table 3

### Sheet: Sheet1
Table 3. Genomic variation statistics for the 'Lovell 2D' v3.0, 'Lovell 5D', and the reference 'Lovell 2D' genome.
Assembly Comparison	Reference 'Lovell 2D' v.2.0.a1 vs 'Lovell 2D' v3.0			Lovell 2D' v3.0 vs 'Lovell 5D' v1.0
Structural Variation	Count	Length in Reference	Length in 'Lovell 2D' v3.0	Count	Length in 'Lovell 2D' v3.0	Length in 'Lovell 5D' v1.0
Syntenic regions	593	219121542	219682496	70	233263902	233249832
Inversions	10	1589177	2235701	2	93046	796373
Translocations	65	3452533	3384659	38	1638787	1601927
Duplications (reference)	51	745435	-	33	917300	-
Duplications (query)	1205	-	8161825	391	-	9681140
Not aligned (reference)	385	2564223	-	88	1624068	-
Not aligned (query)	1060	-	5235988	390	-	1943551
Sequence annotations
SNPs	73076	73076	73076	18765	18765	18765
Insertions	7301	-	486478	26194	-	154579
Deletions	24582	258741	-	3761	126528	-
Copy gains	86	-	399330	4	-	80640
Copy losses	34	154436	-	7	110166	-
Highly diverged	1419	1973272	2587501	73	236516	906086
Tandem repeats	38	229062	355692	9	418240	407214
