## Supplementary material for "Improved genome assembly of double haploid *Prunus persica* siblings ‘Lovell 2D’ and ‘Lovell 5D’ and the peach NLRome": Table 4

### Sheet: Sheet1
Table 4. R-gene classifications that were annotated using the FindPlantNLR pipeline in P. persica genomes.
Classifications	Lovell 2D' v3.0	Lovell 5D' v1.0	Reference 'Lovell 2D' v.2.0.a1	Chinese Cling	124 Pan	CN14
CNB	33	35	29	6	38	35
CNL	28	29	26	6	33	32
JNB	-	-	-	-	-	-
JNL	-	-	-	-	-	-
NLR	367	390	396	467	364	383
RNB	13	13	13	13	11	13
RNL	12	12	12	12	10	12
TNB	173	198	179	242	180	171
TNL	146	168	163	208	155	153
RxNB	172	175	162	214	156	165
RxNL	153	146	190	178	137	145
NBARC (Total)	445	485	471	579	439	452
NBARC (primary transcript/longest isoform)	382	401	N/A*	448	343	378
Unique Loci	43	53	28	241	119	32
Footnote: Unique loci were determined by comparing gene annotation vs NBARC annotation.
*Primary transcripts and unique loci of the reference 'Lovell 2D' v2.0.a1 were not calculated to avoid redunacy with 'Lovel 2D' v3.0 in the synteny analyses
